# Transfer learning and DNA language models enhance transcription factor binding predictions

**DOI:** 10.1101/2024.11.08.622635

**Authors:** Ekin Deniz Aksu, Martin Vingron

**Affiliations:** Department of Computational Molecular Biology, Max Planck Institute for Molecular Genetics, Ihnestraße 63-73, 14195 Berlin, Germany

## Abstract

Identification of *in vivo* transcription factor (TF) binding sites is crucial to understand gene regulatory networks, but the lack of scalability in the methods for their experimental identification directs researchers towards computational models. TF binding site prediction models are often specific for a given TF, which also hinders the generalizability of models to previously unseen TFs. Here, we present an approach to predict *in vivo* TF binding sites using DNA accessibility, TF RNA expression and TF binding motifs. Our novel method leverages DNA language model embeddings and transfer learning to improve its accuracy and generalizability, achieving a mean area under the precision-recall curve (AUPR) of 0.51 in held-out cell types and chromosomes in the ENCODE-DREAM *in vivo* TFBS prediction challenge, outperforming the top-ranked methods. Furthermore, we show that prediction accuracy increases when TFs are highly active and exhibit cell-type specific expression. We finally test our models in an independent dataset on previously unseen TFs, and report a mean AUPR of 0.36, which is state-of-the-art in a cross-TF, cross-cell type and cross-chromosomal setting.
