## Supplemental Table 2 for "Transfer learning and DNA language models enhance transcription factor binding predictions"

### Sheet: ATAC-seq Data
Cell Type and Batch	File ID	File Type
A549_3	ENCFF616DYV	bam
A549	ENCFF899OMR	bed
A549	ENCFF872SDF	bigWig
GM12878_1	ENCFF981FXV	bam
GM12878_2	ENCFF962FMH	bam
GM12878_3	ENCFF440GRZ	bam
GM12878	ENCFF748UZH	bed
GM12878	ENCFF603BJO	bigWig
GM23338_1	ENCFF468VHT	bam
GM23338_2	ENCFF348MQI	bam
GM23338_3	ENCFF667GFM	bam
GM23338	ENCFF567ZCX	bed
GM23338	ENCFF378ZGI	bigWig
HCT116_1	ENCFF724QHH	bam
HCT116_2	ENCFF927YUB	bam
HCT116	ENCFF296ZZB	bed
HCT116	ENCFF259PSA	bigWig
HepG2_1	ENCFF990VCP	bam
HepG2_2	ENCFF624SON	bam
HepG2_3	ENCFF926KFU	bam
HepG2	ENCFF439EIO	bed
HepG2	ENCFF645OHB	bigWig
IMR-90_1	ENCFF715NAV	bam
IMR-90_2	ENCFF848XMR	bam
IMR-90	ENCFF243NTP	bed
IMR-90	ENCFF282RNO	bigWig
iPS-18a_1	ENCFF240QKT	bam
iPS-18a_2	ENCFF127KFG	bam
iPS-18a	ENCFF321VDH	bed
iPS-18a	ENCFF056MYW	bigWig
K562_1	ENCFF534DCE	bam
K562_2	ENCFF128WZG	bam
K562_3	ENCFF077FBI	bam
K562	ENCFF333TAT	bed
K562	ENCFF357GNC	bigWig
MCF-7_1	ENCFF607OSL	bam
MCF-7_2	ENCFF772EFK	bam
MCF-7	ENCFF821OEF	bed
MCF-7	ENCFF782BVX	bigWig
Panc-1_1	ENCFF822BKT	bam
Panc-1_2	ENCFF836WDC	bam
Panc-1	ENCFF182SSP	bed
Panc-1	ENCFF757YRZ	bigWig
PC-3_1	ENCFF516GDK	bam
PC-3_2	ENCFF024FNF	bam
PC-3	ENCFF811MOZ	bed
PC-3	ENCFF124ZQJ	bigWig
liver_1	ENCFF677ZRQ	bam
liver	ENCFF854ULK	bed
liver	ENCFF241ZLC	bigWig
SK-N-SH_1	ENCFF049RWL	bam
SK-N-SH_2	ENCFF270AGJ	bam
SK-N-SH_3	ENCFF502IYP	bam
SK-N-SH	ENCFF716JUM	bed
SK-N-SH	ENCFF855TQX	bigWig
WTC11	ENCFF056MYW	bigWig	matched with GM23338
WTC11_1	ENCFF240QKT	bam
WTC11_2	ENCFF127KFG	bam
WTC11	ENCFF321VDH	bed

### Sheet: TF ChIP-seq Data
TF	Cell Type	File ID	File Type
ARID3A	K562	ENCFF415DOV	Bigwig (fold change over control)
ATF3	liver	ENCFF611FLJ	Bigwig (fold change over control)
ATF7	MCF-7	ENCFF079EEJ	Bigwig (fold change over control)
CEBPB	MCF-7	ENCFF981IVQ	Bigwig (fold change over control)
CREB1	MCF-7	ENCFF607RWX	Bigwig (fold change over control)
CTCF	iPSC	ENCFF391AZY	Bigwig (fold change over control)
CTCF	PC-3	ENCFF756ESH	Bigwig (fold change over control)
E2F1	K562	ENCFF387AXO	Bigwig (fold change over control)
E2F6	K562	ENCFF279TIE	Bigwig (fold change over control)
EGR1	K562	ENCFF198WIB	Bigwig (fold change over control)
EGR1	liver	ENCFF961RMR	Bigwig (fold change over control)
EP300	MCF-7	ENCFF954BGW	Bigwig (fold change over control)
FOXA1	liver	ENCFF169JJZ	Bigwig (fold change over control)
FOXA1	MCF-7	ENCFF795BHZ	Bigwig (fold change over control)
FOXA2	liver	ENCFF132KFG	Bigwig (fold change over control)
GABPA	K562	ENCFF624HFG	Bigwig (fold change over control)
GABPA	liver	ENCFF589SES	Bigwig (fold change over control)
GATA3	MCF-7	ENCFF384CPN	Bigwig (fold change over control)
HNF4A	liver	ENCFF920KHC	Bigwig (fold change over control)
JUND	H1	ENCFF940XSY	Bigwig (fold change over control)
JUND	liver	ENCFF809ERV	Bigwig (fold change over control)
MAFK	K562	ENCFF530IEE	Bigwig (fold change over control)
MAFK	MCF-7	ENCFF773TNK	Bigwig (fold change over control)
MAX	liver	ENCFF259IHT	Bigwig (fold change over control)
MAX	MCF-7	ENCFF352OFF	Bigwig (fold change over control)
MYC	HepG2	ENCFF411YIG	Bigwig (fold change over control)
NANOG	GM23338	ENCFF360XLO	Bigwig (fold change over control)
REST	K562	ENCFF286HLX	Bigwig (fold change over control)
REST	liver	ENCFF612TBU	Bigwig (fold change over control)
RFX5	HepG2	ENCFF418PFH	Bigwig (fold change over control)
SPI1	K562	ENCFF216QNX	Bigwig (fold change over control)
SRF	MCF-7	ENCFF575VPC	Bigwig (fold change over control)
STAT3	GM12878	ENCFF011FHF	Bigwig (fold change over control)
TAF1	HepG2	ENCFF284KMH	Bigwig (fold change over control)
TAF1	liver	ENCFF088LLC	Bigwig (fold change over control)
TCF12	K562	ENCFF276RGD	Bigwig (fold change over control)
TCF7L2	MCF-7	ENCFF536HFB	Bigwig (fold change over control)
TEAD4	MCF-7	ENCFF642LVK	Bigwig (fold change over control)
YY1	K562	ENCFF914XSS	Bigwig (fold change over control)
ZNF143	K562	ENCFF594FWL	Bigwig (fold change over control)
ZBTB33	liver	ENCFF356DDD	peaks
YY1	liver	ENCFF304RLZ
RXRA	liver	ENCFF537JEP
NR2F2	liver	ENCFF615MHO
RAD21	liver	ENCFF893YQZ
NFE2L1	WTC11	ENCFF954PAC
ATF4	WTC11	ENCFF835WQS
TP53	WTC11	ENCFF403HEQ
RELA	WTC11	ENCFF095PJP
BACH2	SK-N-SH	ENCFF947VJI
TFAP2B	SK-N-SH	ENCFF098TGJ
ISL1	SK-N-SH	ENCFF316TWM
TCF4	SK-N-SH	ENCFF086RZQ
RARB	SK-N-SH	ENCFF235EST

### Sheet: RNA-seq Data
Cell Type	Experiment ID	Experiment Type
A549	ENCSR000BYL	polyA
GM12878	ENCSR000AEC	TotalRNA-seq
GM23338	ENCSR797BPP	TotalRNA-seq
HCT116	ENCSR698RPL	TotalRNA-seq
HepG2	ENCSR245ATJ	TotalRNA-seq
IMR-90	ENCSR000CTK	TotalRNA-seq
GM23338 (inplace for iPS-18a)	ENCSR938LSP	TotalRNA-seq
K562	ENCSR000AEL	TotalRNA-seq
MCF-7	ENCSR355JZC	TotalRNA-seq
Panc-1	ENCSR128CYL	TotalRNA-seq
PC-3	ENCSR420NLC	TotalRNA-seq
liver	ENCSR000AEU	TotalRNA-seq
SK-N-SH	ENCSR069CMT	polyA
